# Metabolite annotation from knowns to unknowns through knowledge-guided multi-layer metabolic network

**DOI:** 10.1101/2022.06.02.494523

**Authors:** Zhiwei Zhou, Mingdu Luo, Haosong Zhang, Yandong Yin, Yuping Cai, Zheng-Jiang Zhu

## Abstract

Liquid chromatography - mass spectrometry (LC-MS) based untargeted metabolomics allows to measure both known and unknown metabolites in the metabolome. However, unknown metabolite annotation is a grand challenge in untargeted metabolomics. Here, we developed an approach, namely, knowledge-guided multi-layer network (KGMN), to enable global metabolite annotation from knowns to unknowns in untargeted metabolomics. The KGMN approach integrated three-layer networks, including knowledge-based metabolic reaction network, knowledge-guided MS/MS similarity network, and global peak correlation network. To demonstrate the principle, we applied KGMN in an *in-vitro* enzymatic reaction system and different biological samples, with ∼100-300 putative unknowns annotated in each data set. Among them, >80% unknown metabolites were validated with *in-silico* MS/MS tools. Finally, we successfully validated 5 unknown metabolites through the repository-mining and the syntheses of chemical standards. Together, the KGMN approach enables efficient unknown annotations, and substantially advances the discovery of recurrent unknown metabolites towards deciphering dark matters in untargeted metabolomics.
