## Supplementary Data 1-7 for "Metabolite annotation from knowns to unknowns through knowledge-guided multi-layer metabolic network": Supplementary data7.xlsx

### Sheet: Adducts (Recursive annotation)
adduct	delta_mz	polarity
[M+H]+	1.0073	positive
[M+NH4]+	18.0339	positive
[M+Na]+	22.9893	positive
[M-H+2Na]+	44.9713	positive
[M+K]+	38.9632	positive
[M-H+2K]+	76.9191	positive
[2M+H]+	1.0073	positive
[2M+NH4]+	18.0339	positive
[2M+Na]+	22.9893	positive
[2M+K]+	38.9632	positive
[M-H2O+H]+	-17.0033	positive
[M-H]-	-1.0073	negative
[M+Na-2H]-	20.9747	negative
[M+K-2H]-	36.9486	negative
[M+NH4-2H]-	16.0193	negative
[2M-H]-	-1.0073	negative
[M+CH3COO]-	59.0138	negative
[2M+Na-2H]-	20.9747	negative
[M-H2O-H]-	-19.0179	negative

### Sheet: Adducts&NL_POS (corr. net.)
adduct	delta_mz	type
[M+H]+	1.0073	Adduct
[M+NH4]+	18.0339	Adduct
[M+Na]+	22.9893	Adduct
[M-H+2Na]+	44.9713	Adduct
[M-2H+3Na]+	66.9533	Adduct
[M+K]+	38.9632	Adduct
[M-H+2K]+	76.9191	Adduct
[M-2H+3K]+	114.875	Adduct
[M+CH3CN+H]+	42.0338	Adduct
[M+CH3CN+Na]+	64.0158	Adduct
[2M+H]+	1.0073	Adduct
[2M+NH4]+	18.0339	Adduct
[2M+Na]+	22.9893	Adduct
[2M+K]+	38.9632	Adduct
[M+CH3COO+2H]+	61.0284	Adduct
[M-H2O+H]+	-17.0033	NeutralLoss
[M-CHO2+H]+	-43.9904	NeutralLoss
[M-NH3+H]+	-16.0192	NeutralLoss
[M-CH4+H]+	-15.024	NeutralLoss
[M-HO+H]+	-15.9954	NeutralLoss
[M-CH3+H]+	-14.0162	NeutralLoss
[M-CH4O+H]+	-31.0189	NeutralLoss
[M-C6H10O5+H]+	-161.046	NeutralLoss
[M-CO+H]+	-26.9876	NeutralLoss
[M-CH3O+H]+	-30.0111	NeutralLoss
[M-CH5O+H]+	-32.0267	NeutralLoss
[M-O+H]+	-14.9876	NeutralLoss
[M-CH2O+H]+	-29.0033	NeutralLoss
[M-CH5+H]+	-16.0318	NeutralLoss
[M-C6H10O4+H]+	-145.051	NeutralLoss
[M-CH2+H]+	-13.0084	NeutralLoss
[M-CO2+H]+	-42.9825	NeutralLoss
[M-C2H4+H]+	-27.024	NeutralLoss
[M-C2H3O2+H]+	-58.006	NeutralLoss
[M-C2H2O+H]+	-41.0033	NeutralLoss
[M-CH5N+H]+	-30.0349	NeutralLoss
[M-H3O+H]+	-18.0111	NeutralLoss
[M-CHO+H]+	-27.9954	NeutralLoss
[M-C6H12O6+H]+	-179.056	NeutralLoss
[M-C2H6+H]+	-29.0397	NeutralLoss
[M-C2H4O2+H]+	-59.0138	NeutralLoss
[M-C2H3O+H]+	-42.0111	NeutralLoss
[M-C2H7N+H]+	-44.0505	NeutralLoss
[M-2H2O+H]+	-35.0139	NeutralLoss

### Sheet: Adducts&NL_NEG (corr. net.)
adduct	delta_mz	type
[M-H]-	-1.0073	Adduct
[M+Na-2H]-	20.9747	Adduct
[M+K-2H]-	36.9486	Adduct
[M+NH4-2H]-	16.0193	Adduct
[2M-H]-	-1.0073	Adduct
[M+CH3COO]-	59.0138	Adduct
[2M+Na-2H]-	20.9747	Adduct
[3M+Na-2H]-	20.9747	Adduct
[M+2Na-3H]-	42.9567	Adduct
[3M-H]-	-1.0073	Adduct
[M+Cl]-	34.9694	Adduct
[M+CH3CN-H]-	40.0187	Adduct
[M+NH3+Cl]-	51.996	Adduct
[M-CO2-H]-	-44.9971	NeutralLoss
[M-H2O-H]-	-19.0179	NeutralLoss
[M-CH3-H]-	-16.0308	NeutralLoss
[M-C6H10O5-H]-	-163.06	NeutralLoss
[M-C6H11O5-H]-	-164.068	NeutralLoss
[M-C4H8O4-H]-	-121.05	NeutralLoss
[M-CH2O2-H]-	-47.0128	NeutralLoss
[M-C6H9O5-H]-	-162.052	NeutralLoss
[M-CH4-H]-	-17.0386	NeutralLoss
[M-HO-H]-	-18.01	NeutralLoss
[M-CH2-H]-	-15.023	NeutralLoss
[M-CH4O-H]-	-33.0335	NeutralLoss
[M-CO-H]-	-29.0022	NeutralLoss
[M-C2H2O-H]-	-43.0179	NeutralLoss
[M-CH2O-H]-	-31.0179	NeutralLoss
[M-C6H12O6-H]-	-181.071	NeutralLoss
[M-C6H12O5-H]-	-165.076	NeutralLoss
[M-C6H10O4-H]-	-147.065	NeutralLoss
[M-C3H6O3-H]-	-91.039	NeutralLoss
[M-C2H4O2-H]-	-61.0284	NeutralLoss
[M-C7H4O4-H]-	-153.018	NeutralLoss
[M-CHO2-H]-	-46.005	NeutralLoss
[M-C5H8O5-H]-	-149.044	NeutralLoss
[M-C6H11O6-H]-	-180.063	NeutralLoss
[M-NH3-H]-	-18.0338	NeutralLoss
[M-C4H7O4-H]-	-120.042	NeutralLoss
[M-C2H3O-H]-	-44.0257	NeutralLoss
[M-C12H20O9-H]-	-309.118	NeutralLoss

### Sheet: Empirical_rules
adduct	rule_limitation
[M-H+2Na]+	[M+Na]+
[M-2H+3Na]+	[M+Na]+;[M-H+2Na]+
[M-H+2K]+	[M+K]+
[M-2H+3K]+	[M+K]+;[M-H+2K]+
[2M+H]+	[M+H]+
[2M+NH4]+	[M+NH4]+
[2M+Na]+	[M+Na]+
[2M+K]+	[M+K]+
[M-2H2O+H]+	[M-H2O+H]+
[2M-H]-	[M-H]-
[2M+Na-2H]-	[M+Na-2H]-
[3M+Na-2H]-	[M+Na-2H]-;[2M+Na-2H]-
[M+2Na-3H]-	[M+Na-2H]-
[3M-H]-	[M-H]-;[2M-H]-
